# Achieving reproducibility and accuracy in cancer mutation detection with whole-genome and whole-exome sequencing

**DOI:** 10.1101/626440

**Authors:** The Somatic Mutation Working Group of the SEQC-II Consortium

## Abstract

Clinical applications of precision oncology require accurate tests that can distinguish tumor-specific mutations from errors introduced at each step of next generation sequencing (NGS). For NGS to successfully improve patient lives, discriminating between true mutations and artifacts is crucial.

We systematically interrogated somatic mutations in paired tumor-normal cell lines to identify factors affecting detection reproducibility and accuracy. Different types of samples with varying input amount and tumor purity were processed using multiple library construction protocols. Whole-genome and whole-exome sequencing were carried out at six sequencing centers followed by processing with nine bioinformatics pipelines to evaluate their reproducibility. We identified artifacts due to sample and library processing and evaluated the capabilities and limitations of bioinformatics tools for artifact detection and removal.

By examining the interaction and effect of various wet lab and computational parameters concomitantly, here we recommend actionable best practices for mutation detection in clinical applications using NGS technologies.
