## Supplementary material for "Achieving reproducibility and accuracy in cancer mutation detection with whole-genome and whole-exome sequencing": Suppl Table 1

### Sheet: Summary
Sample ID	Sample	biosample	Platform	Machine model	library prep.	Total Reads (PF)	Raw reads coverage	Total Reads After Trimming	Percent Total Reads after Trimming	Total Mapped Reads (Trimmed)	Percent Total Mapped Reads (Trimmed)	Percent Non-duplicated Reads (Mapped Trimmed)	Mean Effect Coverage Depth	Percent of Coverage >= 5X	Percent GC	Median Insert Size
LBP_HS_N_100ng_1	HCC1395BL	fresh cell	HiSeq	HiSeq4000	Nextera Flex	1582185218	76.8477	1581324668	99.946	1581324668	99.635	87.635	51.9841	93.63	40.69	371
LBP_HS_N_10ng_1	HCC1395BL	fresh cell	HiSeq	HiSeq4000	Nextera Flex	2057279420	99.9233	2054948200	99.887	2054948200	99.646	82.948	70.2041	93.67	40.36	328
LBP_HS_N_1ng_1	HCC1395BL	fresh cell	HiSeq	HiSeq4000	Nextera Flex	1431611946	69.5343	1428647758	99.793	1428647758	99.7	74.362	48.0233	93.6	40.65	307
LBP_HS_T_100ng_1	HCC1395	fresh cell	HiSeq	HiSeq4000	Nextera Flex	1723259958	83.6998	1722198188	99.938	1722198188	99.671	84.087	57.7921	92.97	40.99	364
LBP_HS_T_10ng_1	HCC1395	fresh cell	HiSeq	HiSeq4000	Nextera Flex	2083680112	101.206	2082045850	99.922	2082045850	99.737	79.182	72.3508	93.01	40.64	336
LBP_HS_T_1ng_1	HCC1395	fresh cell	HiSeq	HiSeq4000	Nextera Flex	1794810974	87.1751	1792451636	99.869	1792451636	99.807	52.231	63.4574	92.97	40.91	341
LBP_LL_N_100ng	HCC1395BL	fresh cell	HiSeq	HiSeq4000	TruSeq-Nano	1230957576	59.7884	1227609086	99.728	1221602690	99.511	76.549	44.7473	93.56	40.05	405
LBP_LL_N_10ng	HCC1395BL	fresh cell	HiSeq	HiSeq4000	TruSeq-Nano	854239270	41.4909	835851330	97.847	831617019	99.493	72.274	30.3837	93.36	40.19	399
LBP_LL_N_1ng	HCC1395BL	fresh cell	HiSeq	HiSeq4000	TruSeq-Nano	863716968	41.9513	857386678	99.267	852997339	99.488	26.39	31.5977	92.25	40.14	382
LBP_LL_N_250ng	HCC1395BL	fresh cell	HiSeq	HiSeq4000	TruSeq PCR free	842036782	40.8983	840807462	99.854	835177981	99.33	81	31.6817	93.4	40.01	371
LBP_LL_T_100ng	HCC1395	fresh cell	HiSeq	HiSeq4000	TruSeq-Nano	840067566	40.8026	834660190	99.356	830420093	99.492	83.447	30.7349	92.56	40.28	384
LBP_LL_T_10ng	HCC1395	fresh cell	HiSeq	HiSeq4000	TruSeq-Nano	860252576	41.783	858792572	99.83	855051115	99.564	57.193	31.7718	92.37	40.36	382
LBP_LL_T_1ng	HCC1395	fresh cell	HiSeq	HiSeq4000	TruSeq-Nano	926143044	44.9833	892177246	96.333	887751031	99.504	17.431	32.3068	88.22	40.29	411
LBP_LL_T_250ng	HCC1395	fresh cell	HiSeq	HiSeq4000	TruSeq PCR free	875539968	42.5255	874446850	99.875	868831019	99.358	78.538	33.5346	92.65	40.19	367
SPP_GT_0-1_1	HCC1395BL	fresh cell	HiSeq	HiSeq4000	TruSeq PCR free	3120119808	151.546	3076097436	98.589	3066844772	99.699	82.96	115.011	93.72	39.97	380
SPP_GT_0-1_2	HCC1395BL	fresh cell	HiSeq	HiSeq4000	TruSeq PCR free	3006009262	146.004	3001832062	99.861	2993554635	99.724	86.076	111.98	93.72	39.98	391
SPP_GT_0-1_3	HCC1395BL	fresh cell	HiSeq	HiSeq4000	TruSeq PCR free	2906212640	141.157	2903255740	99.898	2893798551	99.674	86.65	105.082	93.72	39.89	378
SPP_GT_1-0_1	HCC1395	fresh cell	HiSeq	HiSeq4000	TruSeq PCR free	3113024748	151.202	3077848110	98.87	3069341612	99.724	76.412	117.867	93.08	40.2	368
SPP_GT_1-0_2	HCC1395	fresh cell	HiSeq	HiSeq4000	TruSeq PCR free	3092305096	150.195	3090006648	99.926	3082407730	99.754	83.455	115.715	93.08	40.21	370
SPP_GT_1-0_3	HCC1395	fresh cell	HiSeq	HiSeq4000	TruSeq PCR free	2966644462	144.092	2962991404	99.877	2954244873	99.705	87.762	107.513	93.08	40.13	376
SPP_GT_1-1_1	mix	fresh cell	HiSeq	HiSeq4000	TruSeq PCR free	3067698814	149	3055617586	99.606	3046293478	99.695	79.918	114.224	93.76	39.98	379
SPP_GT_1-1_2	mix	fresh cell	HiSeq	HiSeq4000	TruSeq PCR free	2974101606	144.454	2972612956	99.95	2963334376	99.688	78.437	107.752	93.76	39.78	383
SPP_GT_1-1_3	mix	fresh cell	HiSeq	HiSeq4000	TruSeq PCR free	3071493590	149.184	3070633366	99.972	3058122892	99.593	89.723	106.936	93.77	40.28	396
SPP_GT_1-19_1	mix	fresh cell	HiSeq	HiSeq4000	TruSeq PCR free	3168753934	153.908	3113584442	98.259	3104340674	99.703	63.035	115.383	93.74	39.8	381
SPP_GT_1-19_2	mix	fresh cell	HiSeq	HiSeq4000	TruSeq PCR free	2929555118	142.29	2927043064	99.914	2917934331	99.689	88.458	107.773	93.74	39.92	395
SPP_GT_1-19_3	mix	fresh cell	HiSeq	HiSeq4000	TruSeq PCR free	3046627470	147.977	3044009076	99.914	3033242220	99.646	90.583	109.054	93.75	40.15	397
SPP_GT_1-4_1	mix	fresh cell	HiSeq	HiSeq4000	TruSeq PCR free	3109693812	151.04	3031054048	97.471	3018769715	99.595	74.405	114.902	93.75	39.96	369
SPP_GT_1-4_2	mix	fresh cell	HiSeq	HiSeq4000	TruSeq PCR free	2987806100	145.12	2984886368	99.902	2974891252	99.665	86.542	107.908	93.75	39.96	395
SPP_GT_1-4_3	mix	fresh cell	HiSeq	HiSeq4000	TruSeq PCR free	3123746868	151.722	3076330144	98.482	3065365108	99.644	70.754	111.857	93.76	40.08	392
SPP_GT_1-9_1	mix	fresh cell	HiSeq	HiSeq4000	TruSeq PCR free	3204903502	155.664	3169041440	98.881	3160284662	99.724	65.841	117.56	93.75	39.9	383
SPP_GT_1-9_2	mix	fresh cell	HiSeq	HiSeq4000	TruSeq PCR free	3003086260	145.862	3001203286	99.937	2993060766	99.729	84.949	109.121	93.75	39.86	384
SPP_GT_1-9_3	mix	fresh cell	HiSeq	HiSeq4000	TruSeq PCR free	3166832710	153.815	3142707394	99.238	3133546333	99.708	68.454	114.008	93.76	39.91	389
SPP_GT_3-1_1	mix	fresh cell	HiSeq	HiSeq4000	TruSeq PCR free	3081572306	149.674	3065804606	99.488	3056714849	99.704	79.33	117.324	93.75	40.11	363
SPP_GT_3-1_2	mix	fresh cell	HiSeq	HiSeq4000	TruSeq PCR free	3053059056	148.289	3052239564	99.973	3042838917	99.692	66.066	112.678	93.75	39.79	376
SPP_GT_3-1_3	mix	fresh cell	HiSeq	HiSeq4000	TruSeq PCR free	2978499004	144.668	2975199024	99.889	2966022353	99.692	86.398	107.995	93.75	40.04	375
WGS_EA_N_1	HCC1395BL	fresh cell	HiSeq	HiSeqX10	TruSeq PCR free	1740311982	84.528	1737882004	99.86	1731224725	99.617	87.035	64.2187	93.65	40.05	412
WGS_EA_T_1	HCC1395	fresh cell	HiSeq	HiSeqX10	TruSeq PCR free	1885118894	91.5614	1883492596	99.914	1874626618	99.529	92.323	63.8495	93.03	40.2	422
WGS_FD_N_1	HCC1395BL	fresh cell	HiSeq	HiSeqX10	TruSeq PCR free	1140214238	55.3809	1139328958	99.922	1135160204	99.634	92.149	42.4251	93.56	40.15	367
WGS_FD_N_2	HCC1395BL	fresh cell	HiSeq	HiSeqX10	TruSeq PCR free	1197153800	58.1465	1196576644	99.952	1192633894	99.67	93.151	44.462	93.57	40.06	371
WGS_FD_N_3	HCC1395BL	fresh cell	HiSeq	HiSeqX10	TruSeq PCR free	1174631698	57.0526	1174023848	99.948	1170212823	99.675	92.751	43.4264	93.57	40.1	368
WGS_FD_T_1	HCC1395	fresh cell	HiSeq	HiSeqX10	TruSeq PCR free	1100936840	53.4732	1100540416	99.964	1096693277	99.65	91.241	41.1554	92.88	40.34	377
WGS_FD_T_2	HCC1395	fresh cell	HiSeq	HiSeqX10	TruSeq PCR free	1136080154	55.1801	1135450092	99.945	1131808658	99.679	91.653	43.0684	92.88	40.43	375
WGS_FD_T_3	HCC1395	fresh cell	HiSeq	HiSeqX10	TruSeq PCR free	1166219086	56.644	1165667134	99.953	1162681088	99.744	89.017	44.9506	92.89	40.33	371
WGS_IL_N_1	HCC1395BL	fresh cell	HiSeq	HiSeq4000	TruSeq PCR free	1922974720	93.4001	1921659788	99.932	1913037464	99.551	95.201	58.984	93.68	39.7	419
WGS_IL_N_2	HCC1395BL	fresh cell	HiSeq	HiSeq4000	TruSeq PCR free	1552485544	75.4052	1551295230	99.923	1546324619	99.68	93.784	50.0377	93.64	39.22	393
WGS_IL_N_3	HCC1395BL	fresh cell	HiSeq	HiSeq4000	TruSeq PCR free	1672746794	81.2464	1672206086	99.968	1664765047	99.555	94.502	50.7941	93.66	39.18	402
WGS_IL_T_1	HCC1395	fresh cell	HiSeq	HiSeq4000	TruSeq PCR free	2152864926	104.566	2151176006	99.922	2141479936	99.549	95.106	66.999	93.05	39.9	417
WGS_IL_T_2	HCC1395	fresh cell	HiSeq	HiSeq4000	TruSeq PCR free	1742944436	84.6559	1741213400	99.901	1735985947	99.7	92.728	56.0989	92.99	39.63	395
WGS_IL_T_3	HCC1395	fresh cell	HiSeq	HiSeq4000	TruSeq PCR free	1745338388	84.7722	1744749370	99.966	1737271357	99.571	93.051	53.3811	93	39.4	401
WGS_LL_N_1	HCC1395BL	fresh cell	HiSeq	HiSeq4000	TruSeq PCR free	1267721898	61.574	1267074486	99.949	1260762149	99.502	79.058	48.6229	93.57	39.95	377
WGS_LL_T_1	HCC1395	fresh cell	HiSeq	HiSeq4000	TruSeq PCR free	1248345468	60.6329	1247771438	99.954	1240175659	99.391	79.818	47.7979	92.89	40.2	372
WGS_NC_N_1	HCC1395BL	fresh cell	HiSeq	HiSeq4000	TruSeq PCR free	1232116762	59.8447	1231187894	99.925	1226338013	99.606	96.27	42.6071	93.59	39.99	417
WGS_NC_T_1	HCC1395	fresh cell	HiSeq	HiSeq4000	TruSeq PCR free	1202406138	58.4016	1201304904	99.908	1196430615	99.594	96.531	41.0172	92.9	40.17	408
WGS_NS_N_1	HCC1395BL	fresh cell	NovaSeq	S6000	TruSeq PCR free	1406727868	68.3257	1404557816	99.846	1400188308	99.689	92.629	45.945	93.61	41.26	423
WGS_NS_N_2	HCC1395BL	fresh cell	NovaSeq	S6000	TruSeq PCR free	1505296280	73.1132	1504606110	99.954	1497164368	99.505	93.969	41.4825	93.63	40.86	400
WGS_NS_N_3	HCC1395BL	fresh cell	NovaSeq	S6000	TruSeq PCR free	1357261200	65.923	1357106672	99.989	1350908040	99.543	94.719	40.6091	93.61	41.2	463
WGS_NS_N_4	HCC1395BL	fresh cell	NovaSeq	S6000	TruSeq PCR free	1367955412	66.4424	1367339034	99.955	1362514522	99.647	94.13	41.7508	93.61	41.11	419
WGS_NS_N_5	HCC1395BL	fresh cell	NovaSeq	S6000	TruSeq PCR free	1501530522	72.9303	1501116932	99.972	1495542591	99.629	93.603	45.9148	93.63	41.15	416
WGS_NS_N_6	HCC1395BL	fresh cell	NovaSeq	S6000	TruSeq PCR free	1564194248	75.9739	1563842202	99.977	1559297663	99.709	91.119	51.5216	93.63	41.23	413
WGS_NS_N_7	HCC1395BL	fresh cell	NovaSeq	S6000	TruSeq PCR free	1283402840	62.3357	1282990744	99.968	1278660640	99.662	92.619	41.3745	93.59	41.21	410
WGS_NS_N_8	HCC1395BL	fresh cell	NovaSeq	S6000	TruSeq PCR free	1462304546	71.025	1461608958	99.952	1454550980	99.517	94.39	40.6569	93.62	40.93	399
WGS_NS_N_9	HCC1395BL	fresh cell	NovaSeq	S6000	TruSeq PCR free	1470980018	71.4464	1470257498	99.951	1463536841	99.543	94.008	40.9386	93.63	40.9	401
WGS_NS_T_1	HCC1395	fresh cell	NovaSeq	S6000	TruSeq PCR free	1695377648	82.3456	1693184204	99.871	1688102934	99.7	91.639	55.9696	93	41.46	422
WGS_NS_T_2	HCC1395	fresh cell	NovaSeq	S6000	TruSeq PCR free	1261325698	61.2634	1260860796	99.963	1254572158	99.501	94.597	34.9334	92.9	41.2	401
WGS_NS_T_3	HCC1395	fresh cell	NovaSeq	S6000	TruSeq PCR free	1417458666	68.8469	1417283958	99.988	1411500925	99.592	94.344	42.2297	92.97	41.3	481
WGS_NS_T_4	HCC1395	fresh cell	NovaSeq	S6000	TruSeq PCR free	1842018210	89.468	1839790050	99.879	1832403023	99.598	93.144	56.3006	93.03	41.4	424
WGS_NS_T_5	HCC1395	fresh cell	NovaSeq	S6000	TruSeq PCR free	1252160470	60.8182	1251737302	99.966	1247854937	99.69	93.799	38.6995	92.92	41.39	416
WGS_NS_T_6	HCC1395	fresh cell	NovaSeq	S6000	TruSeq PCR free	1708185366	82.9676	1707737216	99.974	1702648733	99.702	91.74	56.138	93.01	41.4	416
WGS_NS_T_7	HCC1395	fresh cell	NovaSeq	S6000	TruSeq PCR free	1565451318	76.0349	1565121762	99.979	1560619578	99.712	92.099	51.2727	92.99	41.36	407
WGS_NS_T_8	HCC1395	fresh cell	NovaSeq	S6000	TruSeq PCR free	1228386838	59.6635	1227945398	99.964	1223091592	99.605	94.867	33.9654	92.89	41.22	391
WGS_NS_T_9	HCC1395	fresh cell	NovaSeq	S6000	TruSeq PCR free	1368505404	66.4692	1367590086	99.933	1361753887	99.573	94.293	38.3253	92.94	41.14	395
WGS_NV_N_1	HCC1395BL	fresh cell	HiSeq	HiSeq4000	TruSeq PCR free	2737041074	132.94	2736265592	99.972	2725324100	99.6	93.222	93.1542	93.72	40.03	400
WGS_NV_N_2	HCC1395BL	fresh cell	HiSeq	HiSeq4000	TruSeq PCR free	2755558524	133.839	2753791014	99.936	2743237055	99.617	93.165	95.2211	93.72	39.98	390
WGS_NV_N_3	HCC1395BL	fresh cell	HiSeq	HiSeq4000	TruSeq PCR free	2765895594	134.341	2764785302	99.96	2752475146	99.555	92.141	94.4254	93.72	39.96	395
WGS_NV_T_1	HCC1395	fresh cell	HiSeq	HiSeq4000	TruSeq PCR free	2708598970	131.558	2706761164	99.932	2695472614	99.583	92.774	92.9678	93.08	40.18	404
WGS_NV_T_2	HCC1395	fresh cell	HiSeq	HiSeq4000	TruSeq PCR free	2752035508	133.668	2751442992	99.978	2741523523	99.639	92.232	95.1268	93.08	40.18	394
WGS_NV_T_3	HCC1395	fresh cell	HiSeq	HiSeq4000	TruSeq PCR free	2098590000	101.93	2097844516	99.964	2090806099	99.664	92.619	70.6232	93.04	40.23	389
FFG_IL_N_1h	HCC1395BL	FFPE	HiSeq	HiSeq4000	TruSeq PCR free	1765128404	85.7334	1764489856	99.964	1755040098	99.464	81.331	60.7263	93.45	42.39	263
FFG_IL_N_24h	HCC1395BL	FFPE	HiSeq	HiSeq4000	TruSeq PCR free	1639966382	79.6542	1639566366	99.976	1630268029	99.433	83.757	58.1422	93.45	40.35	258
FFG_IL_N_2h	HCC1395BL	FFPE	HiSeq	HiSeq4000	TruSeq PCR free	2068216980	100.455	2067386842	99.96	2058632971	99.577	76.513	73.9084	93.54	42.15	251
FFG_IL_N_6h	HCC1395BL	FFPE	HiSeq	HiSeq4000	TruSeq PCR free	1524211818	74.0319	1523752982	99.97	1516101932	99.498	81.664	53.6782	93.44	41.94	264
FFG_IL_T_1h	HCC1395	FFPE	HiSeq	HiSeq4000	TruSeq PCR free	2624805980	127.488	2622947802	99.929	2604551075	99.299	76.269	89.6296	92.93	39.73	277
FFG_IL_T_24h	HCC1395	FFPE	HiSeq	HiSeq4000	TruSeq PCR free	1721612052	83.6198	1721231716	99.978	1710443429	99.373	84.679	59.4109	92.99	39.43	269
FFG_IL_T_2h	HCC1395	FFPE	HiSeq	HiSeq4000	TruSeq PCR free	1962242886	95.3074	1961844318	99.98	1953044006	99.551	82.432	69.9944	92.88	39.61	265
FFG_IL_T_6h	HCC1395	FFPE	HiSeq	HiSeq4000	TruSeq PCR free	2943133326	142.95	2941257406	99.936	2918794880	99.236	75.065	100.415	93.06	40.19	306
FFG_GZ_N_1h-B	HCC1395BL	FFPE	HiSeq	HiSeq4000	TruSeq PCR free	2149948070	104.424	2149439522	99.976	2136427075	99.395	86.875	67.8413	93.54	40.12	247
FFG_GZ_N_1h-F	HCC1395BL	FFPE	HiSeq	HiSeq4000	TruSeq PCR free	2403027922	116.717	2401640844	99.942	2392089625	99.602	85.682	77.144	93.38	41.62	238
FFG_GZ_N_24h-B	HCC1395BL	FFPE	HiSeq	HiSeq4000	TruSeq PCR free	2460398476	119.503	2459792090	99.975	2448071395	99.524	85.201	78.0504	93.68	41.19	244
FFG_GZ_N_24h-C	HCC1395BL	FFPE	HiSeq	HiSeq4000	TruSeq PCR free	1761455916	85.555	1756523044	99.72	1746804745	99.447	84.754	54.7565	93.28	41.39	232
FFG_GZ_N_24h-F	HCC1395BL	FFPE	HiSeq	HiSeq4000	TruSeq PCR free	2113753208	102.666	2112823428	99.956	2104899010	99.625	87.704	68.9314	93.44	40.72	227
FFG_GZ_N_2h-A	HCC1395BL	FFPE	HiSeq	HiSeq4000	TruSeq PCR free	3121263208	151.602	3109608214	99.627	3095791797	99.556	75.149	97.5125	93.71	41.61	242
FFG_GZ_N_2h-E	HCC1395BL	FFPE	HiSeq	HiSeq4000	TruSeq PCR free	1844864910	89.6062	1842574250	99.876	1835180122	99.599	87.313	58.707	93.29	40.76	253
FFG_GZ_N_6h-A	HCC1395BL	FFPE	HiSeq	HiSeq4000	TruSeq PCR free	2348616522	114.074	2347656712	99.959	2336897178	99.542	85.56	74.84	93.66	41.44	249
FFG_GZ_N_6h-E	HCC1395BL	FFPE	HiSeq	HiSeq4000	TruSeq PCR free	2324253696	112.89	2322277434	99.915	2312897831	99.596	85.587	74.0233	93.48	41.11	248
FFG_GZ_T_1h-A	HCC1395	FFPE	HiSeq	HiSeq4000	TruSeq PCR free	2173073798	105.548	2172389654	99.969	2161992309	99.521	85.943	66.902	93.01	41.64	256
FFG_GZ_T_1h-B	HCC1395	FFPE	HiSeq	HiSeq4000	TruSeq PCR free	1631699638	79.2527	1618249558	99.176	1610013338	99.491	82.366	51.0995	92.36	40.67	253
FFG_GZ_T_1h-E	HCC1395	FFPE	HiSeq	HiSeq4000	TruSeq PCR free	2441354752	118.578	2440848016	99.979	2431265220	99.607	86.428	78.5555	92.75	40.18	252
FFG_GZ_T_24h-B	HCC1395	FFPE	HiSeq	HiSeq4000	TruSeq PCR free	2517517314	122.277	2516534444	99.961	2506328630	99.594	84.679	80.0764	93.04	41.49	249
FFG_GZ_T_24h-F	HCC1395	FFPE	HiSeq	HiSeq4000	TruSeq PCR free	3096658362	150.407	3095956264	99.977	3082562699	99.567	84.294	98.7502	92.97	39.91	257
FFG_GZ_T_2h-A	HCC1395	FFPE	HiSeq	HiSeq4000	TruSeq PCR free	2281259460	110.802	2279880072	99.94	2265837473	99.384	82.69	71.8055	93.02	41.71	243
FFG_GZ_T_2h-B	HCC1395	FFPE	HiSeq	HiSeq4000	TruSeq PCR free	1844049210	89.5666	1833063922	99.404	1823246662	99.464	80.781	59.037	92.69	41.32	242
FFG_GZ_T_6h-A	HCC1395	FFPE	HiSeq	HiSeq4000	TruSeq PCR free	2133526796	103.627	2132509862	99.952	2123023988	99.555	82.753	66.8876	93.01	41.58	246
FFG_GZ_T_6h-B	HCC1395	FFPE	HiSeq	HiSeq4000	TruSeq PCR free	2891641362	140.449	2879535806	99.581	2863935742	99.458	75.529	92.6446	92.93	40.97	236
