## Supplementary material for "Achieving reproducibility and accuracy in cancer mutation detection with whole-genome and whole-exome sequencing": Suppl Table 2

### Sheet: Summary
Sample ID	Sample	biosample	Machine model	Total Reads (PF)	Raw reads coverage	Total Reads After Trimming	Percent Total Reads after Trimming	Total Mapped Reads (Trimmed)	Percent Total Mapped Reads (Trimmed)	Percent Non-duplicated Reads (Mapped Trimmed)	Effect Mean Coverage Inside Target (X)	Percent Reads Mapped On Target	Percent Coverage >= 30x	Percent GC	Median Insert Size
WES_NV_N_1	HCC1395BL	fresh cell	HiSeq2500	397299120	827.707	397250484	99.988	394606858	99.335	78.657	317.131	73.67	98.8	44.06	272
WES_NV_N_2	HCC1395BL	fresh cell	HiSeq2500	418058694	870.956	418034480	99.994	414260963	99.097	79.455	333.237	75.1	98.84	43.76	271
WES_NV_N_3	HCC1395BL	fresh cell	HiSeq2500	375905406	783.136	375873310	99.991	373410296	99.345	79.999	306.615	74.65	98.7	43.98	274
WES_NV_T_1	HCC1395	fresh cell	HiSeq2500	380994344	793.738	380922176	99.981	378402248	99.338	78.756	307.392	73.91	98.3	44.57	261
WES_NV_T_2	HCC1395	fresh cell	HiSeq2500	398077794	829.329	398060634	99.996	394293828	99.054	80.499	311.034	73.22	98.34	44.4	278
WES_NV_T_3	HCC1395	fresh cell	HiSeq2500	386958118	806.163	386882840	99.981	384363231	99.349	81.699	309.548	73.86	98.3	44.52	274
WES_NC_N_1	HCC1395BL	fresh cell	HiSeq2500	114116530	237.743	114113400	99.997	113154465	99.16	96.585	83.0286	69.07	84.44	46.62	172
WES_NC_T_1	HCC1395	fresh cell	HiSeq2500	109097098	227.286	109094012	99.997	108356145	99.324	96.882	80.8046	70.26	80.35	47.02	171
WES_FD_N_1	HCC1395BL	fresh cell	HiSeq4000	68458296	142.621	68453794	99.993	68364347	99.869	77.262	62.3119	73.85	73.51	48.71	173
WES_FD_N_2	HCC1395BL	fresh cell	HiSeq4000	78054046	162.613	78049486	99.994	77947282	99.869	77.114	70.4958	73.26	78.41	48.25	176
WES_FD_N_3	HCC1395BL	fresh cell	HiSeq4000	80289374	167.27	80283552	99.993	80182548	99.874	75.278	71.857	72.98	78.52	48.83	169
WES_FD_T_1	HCC1395	fresh cell	HiSeq4000	72787240	151.64	72783222	99.994	72699310	99.885	77.543	66.5449	74.4	72.02	49.15	168
WES_FD_T_2	HCC1395	fresh cell	HiSeq4000	68338828	142.373	68334984	99.994	68153419	99.734	78.137	60.1511	73.61	68.41	48.87	172
WES_FD_T_3	HCC1395	fresh cell	HiSeq4000	68729270	143.186	68724882	99.994	68625572	99.855	78.8	61.1607	72.85	69.1	48.97	172
WES_LL_N_1	HCC1395BL	fresh cell	HiSeq4000	69810764	145.439	69803466	99.99	69388404	99.405	75.037	89.13	76.084	78.31	49.57	174
WES_LL_T_1	HCC1395	fresh cell	HiSeq4000	53498898	111.456	53493162	99.989	53302502	99.644	74.531	89.18	58.4425	66.11	50.12	174
WES_EA_N_1	HCC1395BL	fresh cell	HiSeq1500	176997814	368.745	175449424	99.125	175389529	99.966	71.882	164.53	86.94	92.23	50.28	161
WES_EA_T_1	HCC1395	fresh cell	HiSeq1500	210071430	437.649	208191476	99.105	208119731	99.966	77.364	196.548	86.72	92.14	49.55	165
WES_IL_N_1	HCC1395BL	fresh cell	HiSeq4000	279588550	582.476	279131838	99.837	278802099	99.882	57.117	250.274	85.66	95.58	48.18	171
WES_IL_N_2	HCC1395BL	fresh cell	HiSeq4000	701443812	1461.34	700345738	99.843	699269688	99.846	72.619	554.261	76.73	99.23	47.26	188
WES_IL_N_3	HCC1395BL	fresh cell	HiSeq4000	382848400	797.601	382210820	99.833	381421428	99.793	87.447	172.131	44.61	96.9	45.46	206
WES_IL_T_1	HCC1395	fresh cell	HiSeq4000	247464114	515.55	247122814	99.862	246359571	99.691	57.069	214.33	82.19	95.16	47.46	171
WES_IL_T_2	HCC1395	fresh cell	HiSeq4000	776700452	1618.13	775713612	99.873	774851468	99.889	84.678	613.497	75.54	99	47.69	191
WES_IL_T_3	HCC1395	fresh cell	HiSeq4000	342123218	712.757	341680540	99.871	341089266	99.827	82.452	246.451	69.44	97.37	45.92	208
FFX_GZ_N_1h_1	HCC1395BL	FFPE	HiSeq4000	110247342	229.682	109510666	99.332	109202128	99.718	85.606	105.054	87.3	64.8	53.89	178
FFX_GZ_N_24h_1	HCC1395BL	FFPE	HiSeq4000	90151054	187.815	90056824	99.895	89810047	99.726	87.246	87.6045	87.86	59.81	57.1	173
FFX_GZ_N_2h_3	HCC1395BL	FFPE	HiSeq4000	97716616	203.576	97226646	99.499	96965642	99.732	87.492	94.3062	87.88	64.46	54.31	174
FFX_GZ_N_6h_1	HCC1395BL	FFPE	HiSeq4000	96772432	201.609	95979612	99.181	95684076	99.692	85.747	91.8773	88.64	60.93	57.13	172
FFX_GZ_T_1h_1	HCC1395	FFPE	HiSeq4000	72688712	151.435	72595030	99.871	72386458	99.713	87.946	71.4648	89.23	48.9	58.17	174
FFX_GZ_T_1h_3	HCC1395	FFPE	HiSeq4000	104142794	216.964	103976012	99.84	103701635	99.736	86.352	96.2415	83.89	63.55	53.83	173
FFX_GZ_T_24h_1	HCC1395	FFPE	HiSeq4000	126758774	264.081	126608628	99.882	126157724	99.644	86.249	122.275	88.59	62.15	57.67	178
FFX_GZ_T_24h_2	HCC1395	FFPE	HiSeq4000	80904232	168.55	80702760	99.751	80484694	99.73	85.482	77.5797	86.8	59.77	54.75	177
FFX_GZ_T_6h_3	HCC1395	FFPE	HiSeq4000	83420206	173.792	83313508	99.872	83083057	99.723	86.725	78.8204	85.97	60.58	53.86	173
FFX_IL_N_1h_2	HCC1395BL	FFPE	HiSeq4000	963476124	2007.24	959914384	99.63	957187812	99.716	50.496	774.766	73.14	99.48	46.59	194
FFX_IL_N_24h_2	HCC1395BL	FFPE	HiSeq4000	1041349526	2169.48	1040887252	99.956	1039335968	99.851	25.821	942.408	81.78	99.52	44.65	206
FFX_IL_N_2h_2	HCC1395BL	FFPE	HiSeq4000	535913728	1116.49	533170624	99.488	532149369	99.808	23.8	433.686	75.59	97.42	55.67	202
FFX_IL_N_6h_2	HCC1395BL	FFPE	HiSeq4000	1386577130	2888.7	1382604794	99.714	1375292872	99.471	22.694	1057.69	69.6	99.56	46.66	186
FFX_IL_T_1h_1	HCC1395	FFPE	HiSeq4000	608995390	1268.74	608349240	99.894	607607604	99.878	46.301	569.212	83.67	98.64	44.05	191
FFX_IL_T_24h_1	HCC1395	FFPE	HiSeq4000	878303836	1829.8	872276568	99.314	871782275	99.943	47.676	644.497	64.61	97.19	44	168
FFX_IL_T_2h_1	HCC1395	FFPE	HiSeq4000	778975090	1622.86	777139604	99.764	775811184	99.829	33.225	685.372	76.22	94.16	42.82	147
FFX_IL_T_6h_1	HCC1395	FFPE	HiSeq4000	419922488	874.839	417286480	99.372	416806114	99.885	65.037	309.829	68.94	97.25	44.21	204
