## Supplementary material for "Achieving reproducibility and accuracy in cancer mutation detection with whole-genome and whole-exome sequencing": Suppl Table 3

### Sheet: Sheet1
	Avg Percent Non-duplicated Reads	Mean Coverage Depth	Avg Percent GC	Avg Median Insert Size	Avg GIV(G>T)	Avg GIV(T>G)
Avg Percent Non-duplicated Reads	1	-0.08425	-0.31967	0.179784	-0.3302	0.555746
Mean Coverage Depth	-0.08425	1	-0.49992	0.498627	-0.3411	0.143069
Avg Percent GC	-0.31967	-0.49992	1	-0.91414	0.798263	-0.55138
Avg Median Insert Size	0.179784	0.498627	-0.91414	1	-0.74614	0.326582
Avg GIV(G>T)	-0.3302	-0.3411	0.798263	-0.74614	1	-0.51611
Avg GIV(T>G)	0.555746	0.143069	-0.55138	0.326582	-0.51611	1
