## Supplementary material for "Achieving reproducibility and accuracy in cancer mutation detection with whole-genome and whole-exome sequencing": Suppl Table 4

### Sheet: Sheet1
F-scores
Caller	coverage	tumor purity
		0.05	0.1	0.2	0.5	0.75	1
SomaticSniper	10X	0	0.02	0.07	0.31	0.42	0.47
	30X	0.01	0.04	0.19	0.5	0.57	0.58
	50X	0.01	0.05	0.23	0.53	0.56	0.55
	80X	0	0.05	0.25	0.54	0.55	0.52
	100X	0	0.05	0.26	0.54	0.54	0.5
	200X	0	0.02	0.2	0.51	0.5	0.45
	300X	0	0.01	0.16	0.51	0.5	0.42
TNscope	10X	0	0.01	0.05	0.27	0.37	0.49
	30X	0.04	0.15	0.41	0.72	0.79	0.8
	50X	0.1	0.31	0.6	0.81	0.85	0.86
	80X	0.21	0.46	0.73	0.86	0.88	0.89
	100X	0.27	0.52	0.77	0.87	0.89	0.9
	200X	0.48	0.7	0.85	0.9	0.9	0.91
	300X	0.5	0.73	0.86	0.89	0.9	0.9
Strelka2	10X	0.01	0.02	0.07	0.3	0.42	0.48
	30X	0.04	0.18	0.46	0.78	0.83	0.84
	50X	0.12	0.35	0.65	0.87	0.89	0.89
	80X	0.21	0.5	0.75	0.91	0.92	0.89
	100X	0.25	0.55	0.79	0.92	0.92	0.89
	200X	0.51	0.74	0.87	0.93	0.92	0.87
	300X	0.61	0.79	0.89	0.93	0.91	0.85
Lancet	10X	0	0.01	0.04	0.19	0.29	0.36
	30X	0.03	0.12	0.37	0.72	0.81	0.85
	50X	0.08	0.27	0.57	0.83	0.88	0.9
	80X	0.19	0.46	0.72	0.88	0.9	0.91
	100X	0.26	0.54	0.77	0.89	0.9	0.9
	200X	0.56	0.76	0.86	0.89	0.87	0.85
	300X	0.68	0.8	0.87	0.87	0.83	0.81
MuTect2	10X	0.03	0.08	0.22	0.51	0.61	0.66
	30X	0.07	0.23	0.53	0.81	0.86	0.88
	50X	0.15	0.41	0.7	0.86	0.88	0.88
	80X	0.29	0.58	0.8	0.88	0.87	0.86
	100X	0.37	0.65	0.83	0.88	0.85	0.83
	200X	0.6	0.76	0.85	0.84	0.8	0.74
	300X	0.61	0.75	0.82	0.73	0.74	0.69
