## Supplementary material for "Achieving reproducibility and accuracy in cancer mutation detection with whole-genome and whole-exome sequencing": Suppl Table 5

### Sheet: Sheet1
MuTect2
Concordance of SNVs (measured by Jaccard index)		WES		WGS				WES vs WGS (Exome)
		all reads	downsampled	in-exome		whole genome		all reads	downsampled
				all reads	downsampled	all reads	downsampled
Overall SNVs	overall	0.54	0.68	0.77	0.79	0.72	0.75	0.62	0.7
	intra-center	0.57	0.71	0.78	0.79	0.73	0.76	0.62	0.7
	inter-center	0.54	0.68	0.77	0.79	0.72	0.75	0.62	0.7
In-truth set	overall	0.83	0.81	0.93	0.89	0.92	0.89	0.86	0.82
	intra-center	0.87	0.85	0.94	0.9	0.93	0.9	0.87	0.82
	inter-center	0.82	0.8	0.92	0.89	0.91	0.89	0.86	0.81
Not in-truth set	overall	0.29	0.23	0.26	0.22	0.28	0.27	0.21	0.15
	intra-center	0.43	0.28	0.3	0.23	0.32	0.27	0.28	0.17
	inter-center	0.26	0.22	0.25	0.22	0.28	0.27	0.21	0.15
Not defined	overall	0.01	0.01	0.02	0.02	0.02	0.02	0.01	0.01
	intra-center	0.02	0.01	0.03	0.03	0.03	0.02	0.01	0.01
	inter-center	0.01	0.01	0.02	0.02	0.02	0.02	0.01	0.01
SomaticSniper
Concordance of SNVs (measured by Jaccard index)		WES		WGS				WES vs WGS (Exome)
		all reads	downsampled	in-exome		whole genome		all reads	downsampled
				all reads	downsampled	all reads	downsampled
Overall SNVs	overall	0.45	0.42	0.52	0.52	0.34	0.34	0.44	0.44
	intra-center	0.52	0.44	0.53	0.53	0.36	0.34	0.45	0.44
	inter-center	0.44	0.41	0.51	0.52	0.34	0.34	0.44	0.44
In-truth set	overall	0.87	0.82	0.91	0.88	0.9	0.88	0.88	0.84
	intra-center	0.89	0.85	0.91	0.88	0.91	0.88	0.89	0.85
	inter-center	0.86	0.82	0.91	0.88	0.9	0.88	0.88	0.84
Not in-truth set	overall	0.3	0.22	0.21	0.17	0.22	0.18	0.19	0.15
	intra-center	0.45	0.28	0.26	0.18	0.26	0.18	0.23	0.14
	inter-center	0.27	0.21	0.2	0.16	0.21	0.17	0.18	0.15
Not defined	overall	0.13	0.07	0.1	0.06	0.08	0.06	0.06	0.04
	intra-center	0.21	0.1	0.12	0.07	0.1	0.07	0.08	0.04
	inter-center	0.12	0.07	0.09	0.06	0.08	0.06	0.06	0.04
