## Supplementary material for "Achieving reproducibility and accuracy in cancer mutation detection with whole-genome and whole-exome sequencing": Suppl Table 6

### Sheet: Sheet1
library	DNA input	buffer	DNA shearing	target size (bp)	duty factor	cycle burst	sharing time(seconds)	PCR cycles (before capture)	PCR cycles (after capture)
WES_EA_N_1	200ng	TE	Covaris M220	150-200	0.2	200	360	10	12
WES_FD_N_1	220ng	TE	Covaris LE 220R	150-200	0.3	200	360	10	12
WES_FD_N_2	220ng	TE	Covaris LE 220R	150-200	0.3	200	360	10	12
WES_FD_N_3	220ng	TE	Covaris LE 220R	150-200	0.3	200	360	10	12
WES_IL_N_1	200ng	TE	Covaris S2	150-200	0.1	200	360	10	10
WES_IL_N_2	200ng	TE	Covaris S2	150-200	0.1	200	360	10	10
WES_IL_N_3	200ng	TE	Covaris S2	150-200	0.1	200	360	10	10
WES_LL_N_1	200ng	TE	Covaris S220	150-200	0.25	200	200	8	10
WES_NC_N_1	200ng	TE	Covaris E210	150-200	0.1	200	360	10	12
WES_NV_N_1	100ng	TE	Covaris E220	300	0.1	200	80	8	10
WES_NV_N_2	100ng	TE	Covaris E220	300	0.1	200	80	8	10
WES_NV_N_3	100ng	TE	Covaris E220	300	0.1	200	80	8	10
WES_EA_T_1	200ng	TE	Covaris M220	150-200	0.2	200	360	10	12
WES_FD_T_1	220ng	TE	Covaris LE 220R	150-200	0.3	200	360	10	12
WES_FD_T_2	220ng	TE	Covaris LE 220R	150-200	0.3	200	360	10	12
WES_FD_T_3	220ng	TE	Covaris LE 220R	150-200	0.3	200	360	10	12
WES_IL_T_1	200ng	TE	Covaris S2	150-200	0.1	200	360	10	10
WES_IL_T_2	200ng	TE	Covaris S2	150-200	0.1	200	360	10	10
WES_IL_T_3	200ng	TE	Covaris S2	150-200	0.1	200	360	10	10
WES_LL_T_1	200ng	TE	Covaris S220	150-200	0.25	200	200	8	10
WES_NC_T_1	200ng	TE	Covaris E210	150-200	0.1	200	360	10	12
WES_NV_T_1	100ng	TE	Covaris E220	300	0.1	200	80	8	10
WES_NV_T_2	100ng	TE	Covaris E220	300	0.1	200	80	8	10
WES_NV_T_3	100ng	TE	Covaris E220	300	0.1	200	80	8	10
